# Extensive variation in germline *de novo* mutations in *Poecilia reticulata*

**DOI:** 10.1101/2023.03.22.533860

**Authors:** Yuying Lin, Iulia Darolti, Wouter van der Bijl, Jake Morris, Judith E. Mank

## Abstract

The rate of germline mutation is fundamental to evolutionary processes, as it generates the variation upon which selection acts. The guppy, *Poecilia reticulata*, is a model of rapid adaptation, however the relative contribution of standing genetic variation versus *de novo* mutation to evolution in this species remains unclear. Here, we use pedigree-based approaches to quantify and characterize *de novo* mutations (DNMs) in three large guppy families. Our results suggest germline mutation rate in the guppy varies substantially across individuals and families. Most DNMs are shared across multiple siblings, suggesting they arose during early zygotic development. DNMs are randomly distributed throughout the genome, and male-biased mutation rate is low, as would be expected from the short guppy generation time. Overall, our study demonstrates remarkable variation in germline mutation rate and provides insights into rapid evolution of guppies.

---

The timing, rate and spectra of germline mutations are fundamental aspects of molecular evolution and the basis of adaptation (Lynch et al., 2016). The rate of mutations is a product of several processes. *De novo* mutations (DNMs) arise from replication errors that damage repair mechanisms fail to correct (Gao et al., 2019; Manuel et al., 2022; Seplyarskiy et al., 2021), and so the fidelity of replication and the efficacy of repair mechanisms are major contributors to the DNM rate. All cell divisions, somatic and germline, experience DNMs, however the rate is far higher in somatic versus germline tissue (Milholland et al., 2017), likely representing different investment in costly repair mechanisms.

Recent sequencing-based approaches to study germline mutation have used pedigrees to characterize germline DNM, and revealed the influence of many factors, including generation time (Bergeron et al., 2023; Carlson et al., 2018; Francioli et al., 2015; Kong et al., 2012; Wang et al., 2022), life history (Bergeron et al., 2023), and number of cell divisions (Ellegren, 2007). However, these factors do not fully explain DNM variation across species (Campbell et al., 2021; Wu et al., 2020; Manuel et al., 2022), and recent work in humans suggests stochastic biological processes and, to a lesser extent, family-specific effects (Goldmann et al., 2021) may be important. Together, these findings indicate that a complex interplay of multiple factors contributing to the variation in the number of DNMs in families.

The guppy, *Poecilia reticulata*, is a model system for rapid ecological adaptation (Gordon et al., 2015; Reznick et al., 1990; Reznick et al., 1997; Whiting et al., 2022) and the swift and convergent patterns of phenotypic adaptation in guppies can arise via two possible genetic mechanisms. It is possible that DNMs underlie the rapid rates of phenotypic adaptation observed in guppies. However, functional mutations are more often deleterious than adaptive (Yoder & Tiley, 2021), and a high germline rate of DNM fostering rapid adaptation could ultimately prove more of a mutational burden than an adaptive boon. Additionally, although somatic mutation rates are strongly anticorrelated with lifespan (Cagan et al., 2022), which is relatively short in guppies, fish are poikilothermic, and we might expect the lower metabolic rate to result in lower rates of DNA damage and therefore mutation rates (Adelman et al., 1988). Consistent with this, DNM rates in fish are slightly lower than homeothermic vertebrates (Bergeron et al., 2023; Feng et al., 2017).

Alternatively, rapid adaptation could be a product of selection on standing genetic variation (Barrett & Schluter, 2008), and consistent with this, natural populations of guppies exhibit extensive genetic and phenotypic polymorphism (Almeida et al., 2020; Lin et al., 2022; Whiting et al., 2021, 2022). The role of DNMs versus standing genetic variation in the rapid adaptation of guppies has important implications to the locus and nature of evolution in this key ecological model, as well as molecular signature we might expect to detect from. Selection on adaptive DNMs will produce a signature of hard sweeps and would most often be associated with a few loci of large effect (Matuszewski et al., 2015; Pritchard et al., 2010). In contrast, selection acting on standing variation is associated with soft sweeps, and will more often results in fixing many alleles of small effect (Hermisson and Pennings, 2017).

Here, we sequenced three large *P. reticulata* families and applied stringent parent-offspring trio-based variant filtering criteria to accurately identify and quantify the number of DNMs, providing insights into the roles of germline mutations in the rapid evolution of this species. We observe a large variation in DNM rate across families. Moreover, our large families, each with ten offspring, allow us to estimate the timing of mutations across germline development, and we observe a large number of DNMs shared across multiple siblings, revealing the mosaic nature of the germline genome through developmental mutations (Goldmann et al., 2019).
