## Supplemental Tables 1-13 for "Extensive variation in germline *de novo* mutations in *Poecilia reticulata*"

### Sheet: Table S1
Supplemental Table 1. Summary statistics of each sample in three guppy pedigrees
Pedigree	Member	Indv	Coverage (X)	Mapping Rate (%)	Callable Genome Size (bp)	DNMs	μ (10-8) per site per genetation
Fam1	Father	P271	30.08	99.34	461528474*	N/A	N/A
Fam1	Mother	P433	25.14	99.33	465834924*	N/A	N/A
Fam1	Son	P444	29.51	99.3	433882270	2	0.23
Fam1	Son	P445	22.42	99.31	430345110	4	0.47
Fam1	Son	P455	24.9	99.41	431127931	6	0.7
Fam1	Son	P456	26.41	99.32	432146971	3	0.35
Fam1	Son	P461	26.93	99.3	432765692	7	0.81
Fam1	Daughter	P436	26.66	99.3	432484703	5	0.58
Fam1	Daughter	P437	27.64	99.38	433406773	6	0.7
Fam1	Daughter	P438	25.89	99.42	432913353	4	0.46
Fam1	Daughter	P450	28.9	99.43	432309407	11	1.27
Fam1	Daughter	P452	22.55	99.43	429991279	7	0.81
Fam2	Father	P409	21.51	99.42	459988216*	N/A	N/A
Fam2	Mother	FR26	21.92	98.99	460545097*	N/A	N/A
Fam2	Son	P420	27.99	99.32	429876278	28	3.26
Fam2	Son	P421	27.44	99.36	429152642	21	2.45
Fam2	Son	P422	25.5	99.42	428308183	22	2.57
Fam2	Son	P430	26.01	99.48	427585609	26	3.04
Fam2	Son	P431	23.93	99.41	426926643	21	2.46
Fam2	Daughter	P415	23.38	99.39	427806432	26	3.04
Fam2	Daughter	P416	23.06	99.51	425546558	24	2.82
Fam2	Daughter	P417	24.96	99.4	428088746	31	3.62
Fam2	Daughter	P418	23.28	99.38	427717403	27	3.16
Fam2	Daughter	P419	25.91	99.37	429291223	23	2.68
Fam3	Father	P363	24.26	99.33	464803188*	N/A	N/A
Fam3	Mother	P481	26.89	99.4	461041770*	N/A	N/A
Fam3	Son	P478	29.31	99.4	430405549	5	0.58
Fam3	Son	P479	27.98	99.13	431453707	6	0.7
Fam3	Son	P490	22.19	99.46	425414562	2	0.24
Fam3	Son	P491	30.52	99.12	431090360	5	0.58
Fam3	Son	P492	25.44	99.42	429475341	5	0.58
Fam3	Daughter	P474	25.7	99.21	431024362	4	0.46
Fam3	Daughter	P475	25.35	99.38	430106167	6	0.7
Fam3	Daughter	P484	24.43	99.29	429118338	3	0.35
Fam3	Daughter	P485	18.71	99.36	424458538	6	0.71
Fam3	Daughter	P487	32.41	99.3	431101321	6	0.7
* stars indicate the callable genome size is only calculated in the individual, others are intersected in trios (Father, Mother & Child)

### Sheet: Table S2
Supplemental Table 2. Summary Statistics of variant filtering in the pipeline
samples	family	BCFtools	GATK	hardfiltering	mendalian_violation	repetitive	non_missing	AB_Depth	clustered_DNMs	gaps	heterozygous_parent	intersection	DNMs	callable genome size	μ
P436	Fam1	6999655	5772441	5494215	22902	11102	11042	3854	1506	519	48	5	5	432484703	5.78055e-09
P437	Fam1	7009697	5775076	5495040	24509	10651	10604	3583	1438	478	35	6	6	433406773	6.9219e-09
P438	Fam1	7018553	5779420	5502726	26697	11684	11621	4220	1556	554	40	5	4	432913353	4.61986e-09
P444	Fam1	6998272	5773023	5488470	23011	10829	10770	2913	1193	423	40	2	2	433882270	2.30477e-09
P445	Fam1	6995042	5772401	5501124	21359	10081	10017	3563	1415	467	53	4	4	430345110	4.64743e-09
P450	Fam1	7022845	5781960	5501042	27578	11499	11444	3554	1375	434	52	8	11	432309407	1.27224e-08
P452	Fam1	7017763	5779300	5507838	24837	10386	10329	3775	1523	547	68	5	7	429991279	8.1397e-09
P455	Fam1	7029002	5787543	5511789	26942	11453	11408	4076	1577	501	49	5	6	431127931	6.95849e-09
P456	Fam1	7000843	5775314	5495429	23716	11145	11093	3795	1406	473	36	3	3	432146971	3.47104e-09
P461	Fam1	7004636	5777783	5496991	24870	11525	11460	3950	1446	479	45	9	7	432765692	8.08752e-09
P415	Fam2	6782786	5592627	5322808	20587	8532	8481	3035	1360	451	96	24	26	427806432	3.03876e-08
P416	Fam2	6803126	5601658	5334669	23891	8870	8818	2999	1346	472	76	20	24	425546558	2.8199e-08
P417	Fam2	6783266	5595108	5324458	20926	8997	8944	3334	1431	499	83	22	31	428088746	3.62074e-08
P418	Fam2	6776868	5591066	5318037	20480	8705	8654	3181	1298	432	83	18	27	427717403	3.15629e-08
P419	Fam2	6769502	5587746	5308354	19491	8204	8159	3178	1253	410	70	19	23	429291223	2.67883e-08
P420	Fam2	6778254	5594895	5318401	20686	9258	9206	3049	1254	405	81	21	28	429876278	3.25675e-08
P421	Fam2	6784707	5599508	5322463	21775	9311	9256	3159	1298	462	74	26	21	429152642	2.44668e-08
P422	Fam2	6792395	5603097	5329714	22248	9021	8976	3037	1297	468	90	28	22	428308183	2.56824e-08
P430	Fam2	6799814	5602812	5331273	23655	9644	9598	3217	1344	456	86	24	26	427585609	3.04033e-08
P431	Fam2	6781031	5595772	5320143	20197	8384	8343	2760	1208	398	78	21	21	426926643	2.45944e-08
P474	Fam3	6750610	5567549	5294285	19222	9366	9326	3519	1367	457	57	9	4	431024362	4.64011e-09
P475	Fam3	6759074	5568628	5293855	20500	9273	9222	3427	1277	424	57	11	6	430106167	6.97502e-09
P478	Fam3	6780684	5581831	5302957	25017	10518	10463	2844	1139	401	48	6	5	430405549	5.80848e-09
P479	Fam3	6750887	5575386	5295726	19843	10088	10030	3483	1342	467	65	9	6	431453707	6.95324e-09
P484	Fam3	6752120	5567901	5293380	18686	8758	8698	3292	1357	479	62	10	3	429118338	3.49554e-09
P485	Fam3	6771037	5574536	5314870	20442	8404	8356	3054	1400	461	88	14	6	424458538	7.06783e-09
P487	Fam3	6760521	5570711	5288395	20882	9850	9807	2690	1059	342	35	7	6	431101321	6.95892e-09
P490	Fam3	6780610	5580650	5311190	23996	9669	9625	3402	1456	493	79	7	2	425414562	2.35065e-09
P491	Fam3	6756686	5581125	5296298	21213	10798	10748	3320	1254	431	45	5	5	431090360	5.79925e-09
P492	Fam3	6775058	5578466	5305522	23692	10101	10055	3723	1442	488	51	6	5	429475341	5.82106e-09

### Sheet: Table S3
Supplemental Table 3. Callable genome size of each individual
CHROM	1	2	3	4	5	6	7	8	9	10	11	12	13	14	15	16	17	18	19	20	21	22	23	total
P415	20517988	28683688	22563645	20476692	20790093	18796712	19980897	16484459	21626262	20299392	17387482	15596133	20269984	18628855	18764206	20996198	18165576	12240607	16659366	15561361	15438428	16217978	11660430	427806432
P416	20387023	28482642	22476485	20373821	20680778	18707424	19900838	16402360	21532842	20220795	17269432	15500407	20177762	18552083	18666740	20887852	18069184	12153913	16532931	15478959	15348326	16143195	11600766	425546558
P417	20538097	28677723	22568646	20496772	20801820	18805200	19980782	16537693	21644105	20316147	17395989	15597769	20291274	18639953	18781614	21000082	18187565	12251113	16672726	15562909	15460957	16228203	11651607	428088746
P418	20520962	28669489	22549257	20462683	20819678	18793692	19958012	16494817	21613233	20294364	17392093	15588696	20255283	18626474	18755741	20995678	18159028	12240214	16668619	15553536	15440706	16218937	11646211	427717403
P419	20586975	28785335	22632460	20548774	20866686	18855402	20033738	16574484	21700243	20370691	17432526	15641020	20366140	18683870	18831532	21071085	18221119	12289999	16730208	15612420	15500113	16269088	11687315	429291223
P420	20624172	28804529	22652316	20581957	20895987	18880511	20053285	16604421	21728284	20404309	17490497	15637869	20370029	18705711	18859495	21091069	18261790	12305442	16756763	15634363	15535236	16285589	11712654	429876278
P421	20581812	28751445	22637616	20545949	20856663	18852624	20031989	16547341	21687307	20371919	17446406	15622983	20356901	18689794	18821915	21067338	18226632	12267060	16720816	15613748	15493346	16268033	11693005	429152642
P422	20535768	28676404	22588502	20493815	20822046	18824790	19994455	16527822	21650803	20328376	17393115	15601187	20306993	18649406	18795773	21039311	18189440	12263022	16688632	15570948	15461685	16239460	11666430	428308183
P430	20498948	28636268	22557091	20469247	20790074	18791004	19970434	16508414	21621235	20304625	17364755	15572287	20269286	18629487	18753532	20984460	18153841	12235377	16648090	15542941	15429295	16203504	11651414	427585609
P431	20474298	28633951	22524152	20430460	20750516	18753424	19935357	16460403	21576079	20258796	17339746	15550585	20269688	18606805	18727488	20964652	18124103	12208843	16615760	15501262	15401357	16193374	11625544	426926643
P436	20780091	28959687	22797708	20719188	20997122	18997538	20181838	16670977	21873505	20598229	17565726	15726731	20482870	18833141	18953952	21252467	18375966	12361747	16825503	15745991	15597167	16386856	11800703	432484703
P437	20831609	29006776	22836560	20758081	21042392	19039389	20230891	16706205	21907262	20644751	17613761	15759609	20526565	18863690	18990327	21294199	18427040	12393347	16865831	15777346	15650204	16416181	11824757	433406773
P438	20808547	28974539	22805334	20747179	21022047	19028188	20206695	16691644	21873401	20617371	17583956	15739199	20515859	18839780	18967329	21268785	18396715	12375570	16847003	15763376	15630360	16398669	11811807	432913353
P444	20853273	29040284	22861470	20781650	21066695	19065910	20243771	16729034	21945986	20659742	17629151	15772702	20551984	18893446	19005065	21314791	18440668	12396679	16892379	15796458	15663975	16439383	11837774	433882270
P445	20665720	28804991	22673992	20639041	20907986	18914448	20082747	16579877	21750586	20501973	17475250	15648934	20382537	18735455	18854880	21145881	18300875	12293591	16739990	15656904	15532820	16314570	11742062	430345110
P450	20774627	28936939	22786942	20713482	20993134	19000959	20185377	16655194	21862336	20595559	17556993	15730809	20474960	18803913	18944149	21233571	18374120	12353692	16822471	15744847	15587624	16383484	11794225	432309407
P452	20672444	28773731	22655383	20620262	20889380	18898695	20074272	16571204	21728958	20488443	17456002	15646057	20378162	18698280	18842336	21128590	18263809	12274789	16727062	15642694	15515779	16308308	11736639	429991279
P455	20718858	28868271	22727870	20666720	20941351	18939792	20117884	16612568	21775549	20539060	17505600	15675345	20419933	18771569	18897206	21173643	18324337	12319631	16785034	15701790	15548237	16331964	11765719	431127931
P456	20771254	28928791	22765874	20706627	20993614	18993475	20170274	16660331	21850608	20574474	17547874	15713059	20479190	18816654	18937791	21223696	18364647	12338292	16804992	15734725	15602934	16377533	11790262	432146971
P461	20803091	28970952	22800756	20740175	21016769	19022417	20177892	16681177	21872968	20613209	17572407	15721904	20517621	18835810	18964753	21260778	18394181	12365668	16848663	15751957	15628480	16395856	11808208	432765692
P474	20699406	28891841	22755630	20674523	20928355	18961103	20126694	16646107	21805185	20480056	17528201	15664004	20407026	18747119	18916236	21121288	18286934	12278575	16807790	15680733	15557697	16313487	11746372	431024362
P475	20653937	28822832	22705016	20633304	20890140	18914629	20077653	16610493	21754067	20438170	17483048	15628614	20389083	18695806	18868107	21095055	18236842	12265001	16781864	15651659	15529625	16267013	11714209	430106167
P478	20668350	28833599	22727015	20646520	20905205	18930045	20085099	16634238	21770911	20454873	17492481	15633489	20401276	18709839	18881264	21099741	18255684	12266939	16802343	15656025	15535991	16283652	11730970	430405549
P479	20721060	28909958	22784254	20692614	20948314	18975296	20144755	16676770	21832819	20508739	17532197	15673990	20436891	18758408	18926892	21148968	18302766	12301618	16827742	15693572	15573456	16323818	11758810	431453707
P484	20596920	28752365	22655231	20583980	20841469	18880446	20036486	16561796	21708054	20414668	17436427	15581099	20317761	18662228	18824729	21036805	18204180	12220240	16756786	15601053	15502823	16237558	11705234	429118338
P485	20365018	28443287	22454691	20364912	20625241	18668518	19837138	16385570	21467878	20187021	17228626	15417163	20135838	18477662	18612034	20825474	17992450	12060432	16536521	15432494	15308775	16061135	11570660	424458538
P487	20698760	28879008	22762074	20685939	20940372	18966564	20115596	16650792	21803330	20481035	17524494	15663055	20428620	18740371	18916731	21135715	18288047	12287318	16829356	15683722	15560249	16308027	11752146	431101321
P490	20420037	28528010	22481695	20410406	20668592	18713592	19875473	16400518	21528990	20220583	17268393	15447574	20173716	18508737	18656537	20860822	18054181	12107060	16584739	15463618	15346227	16108310	11586752	425414562
P491	20703236	28876757	22762683	20678513	20933478	18959632	20125762	16646925	21805699	20483486	17514485	15654021	20430316	18737403	18913066	21139582	18294115	12283710	16822041	15688780	15565485	16313146	11758039	431090360
P492	20620359	28785854	22693412	20599633	20861599	18901914	20058774	16595309	21736729	20406048	17442086	15600937	20341024	18680143	18842929	21059868	18213665	12240248	16741328	15616046	15489843	16249050	11698543	429475341
AVG	2.06588e+07	2.88183e+07	2.26956e+07	2.06205e+07	2.08998e+07	1.89127e+07	2.00836e+07	1.65996e+07	2.17546e+07	2.04595e+07	1.74779e+07	1.56432e+07	2.03896e+07	1.87221e+07	1.88656e+07	2.11168e+07	1.8268e+07	1.22828e+07	1.67619e+07	1.56523e+07	1.55288e+07	1.62953e+07	1.17296e+07	430237012
CHRSIZE	31827884	42577442	32890967	30270137	31127748	28767475	30021350	24782847	32591884	30427986	26623094	23593748	31008404	27758923	28514401	30788742	28115076	19796830	25615561	24342180	23050733	23884173	16751268	645128853
% callable	0.649078	0.676845	0.690025	0.681216	0.671421	0.657434	0.668978	0.669802	0.667484	0.67239	0.656492	0.663025	0.657552	0.674453	0.661617	0.685862	0.649758	0.620445	0.654364	0.643011	0.673679	0.682262	0.700223	0.666901
FR24	1	1	1	0	2	2	1	0	2	4	0	2	1	0	1	1	2	0	0	0	2	1	0	24
FR26	4	4	1	5	4	4	2	0	2	4	1	1	3	0	3	3	2	5	5	0	3	2	0	58
FR31	0	2	0	1	0	0	0	2	0	1	1	1	1	1	0	1	0	1	1	0	1	0	0	14
total_Mut	5	7	2	6	6	6	3	2	4	9	2	4	5	1	4	5	4	6	6	0	6	3	0	96
Fam1_MutRate	1.57095e-08	1.17433e-08	1.52017e-08	0	3.21257e-08	3.47615e-08	1.66548e-08	0	3.06825e-08	6.5729e-08	0	4.23841e-08	1.61247e-08	0	1.7535e-08	1.62397e-08	3.55681e-08	0	0	0	4.33826e-08	2.09344e-08	0	1.86009e-08
Fam2_MutRate	6.2838e-08	4.69732e-08	1.52017e-08	8.25896e-08	6.42514e-08	6.9523e-08	3.33096e-08	0	3.06825e-08	6.5729e-08	1.87807e-08	2.11921e-08	4.8374e-08	0	5.2605e-08	4.87191e-08	3.55681e-08	1.26283e-07	9.75969e-08	0	6.50739e-08	4.18687e-08	0	4.49523e-08
Fam3_MutRate	0	2.34866e-08	0	1.65179e-08	0	0	0	4.03505e-08	0	1.64322e-08	1.87807e-08	2.11921e-08	1.61247e-08	1.80122e-08	0	1.62397e-08	0	2.52566e-08	1.95194e-08	0	2.16913e-08	0	0	1.08505e-08
Mut_Rate	7.85475e-08	8.22032e-08	3.04035e-08	9.91076e-08	9.6377e-08	1.04284e-07	4.99644e-08	4.03505e-08	6.1365e-08	1.4789e-07	3.75614e-08	8.47682e-08	8.06233e-08	1.80122e-08	7.014e-08	8.11985e-08	7.11362e-08	1.51539e-07	1.17116e-07	0	1.30148e-07	6.28031e-08	0	7.44037e-08
chi-square, P-value	1	0.9891	0.2644	0.692	0.7154	0.5524	0.6558	0.5424	0.8837	0.08	0.5915	1	1	0.1961	1	1	1	0.1078	0.2785	0.1115	0.2932	0.9516	0.1935

### Sheet: Table S4-S6
Supplemental Table 4. Summary Statistics of DNMs in Fam1
Family	Chrom	Pos	Variants	# of indvs	Paternal	Maternal	Type	P271	P433	P436	P437	P438	P444	P445	P450	P452	P455	P456	P461	Ref	Mutated	CpG site?
Fam1	1	22790285	intron	1	P271		C->T	30	15	C/T (14/14)										TTACGGA	TTATGGA	CpG site
Fam1	2	10989897	intergenic	1	N/A	N/A	C->A	30	24						C/A(17/12)					CATCATT	CATAATT
Fam1	3	5941432	intergenic	1		P433	G->A	21	27							G/A(13/7)				AACGCAG	AACACAG	CpG site
Fam1	5	14737948	intron	1	N/A	N/A	G->A	32	28	G/A(18/14)										CACGCTT	CACACTT	CpG site
Fam1	5	25759119	intron	1	P271		G->A	33	33	G/A(13/13)										AGGGTTT	AGGATTT
Fam1	6	9332881	intergenic	4	P271		A ->T	15	21		A/T(12/8)				A/T(16/4)		A/T(12/6)		A/T(9/10)	GCCAATT	GCCTATT
Fam1	6	22208413	synonymous	1	N/A	N/A	G->A	25	23						G/A(19/12)					GCTGCAA	GCTACAA
Fam1	7	10034806	intergenic	6	P271		C->G	28	14	C/G(18/13)	C/G(11/12)			C/G(13/14)	C/G(18/17)	C/G(9/19)	C/G(17/12)			ACACTTC	ACAGTTC
Fam1	9	17622133	intergenic	6		P433	G->A	28	11		A/G(10/9)	A/G(12/13)			A/G(17/14)	A/G(10/8)	A/G(10/5)		A/G(17/14)	ACTGTGA	ACTATGA
Fam1	9	18685746	intron	6	P271		A->C	17	35		A/C(10/9)	A/C(14/17)			A/C(15/15)		A/C(8/10)	A/C(16/11)	A/C(8/13)	TTCAATT	TTCCATT
Fam1	10	591802	intergenic	1	N/A	N/A	C->A	21	22					C/A(9/10)						CTGCTGA	CTGATGA
Fam1	10	6150754	intron	1	N/A	N/A	C->T	25	26			C/T(11/16)								TTTCCTG	TTTTCTG
Fam1	10	11155888	intron	2	N/A	N/A	C->T	27	14						C/T(16/8)				C/T(17/14)	TTCCAAT	TTCTAAT
Fam1	10	27186327	upstream	1	N/A	N/A	G->A	47	32				G/A(17/11)							GCTGCCG	GCTACCG
Fam1	12	4850945	3' UTR	5	N/A	N/A	A->T	30	19					A/T(7/7)	A/T(22/8)	A/T(18/7)	A/T(5/10)	A/T(6/5)		CAGAGTC	CAGTGTC
Fam1	12	5041888	intergenic	2		P433	A->T	21	25			A/T(21/11)							A/T(12/7)	AAAAATT	AAATATT
Fam1	13	30326326	downstream	4		P433	C->T	26	17		C/T(15/18)		C/T(10/8)			C/T(12/10)		C/T(6/9)		CGACTGG	CGATTGG
Fam1	15	21776541	intron	1	N/A	N/A	G->A	23	19					G/A(10/10)						GTCGTCA	GTCATCA
Fam1	16	3247438	intergenic	2	N/A	N/A	C->A	36	25								C/A(11/9)		C/A(18/13)	AGGCCAG	AGGACAG
Fam1	17	7990730	intron	3	N/A	N/A	C->G	25	25		C/T(12/26)				C/T(14/9)	C/T(11/7)				CAACTTG	CAATTTG
Fam1	17	25491451	downstream	2	N/A	N/A	C->G	21	20						C/G(11/12)	C/G(7/14)				CGCCGCT	CGCGGCT
Fam1	21	7550148	intron	1	N/A	N/A	A->G	25	24										A/G(14/17)	GGCATAT	GGCGTAT
Fam1	21	8353600	intron	1	N/A	N/A	C->G	23	30						C/G(8/10)					CTACGCC	CTAGGCC
Fam1	22	16229981	intergenic	1	P271		G->A	29	28	A/G(17/13)										ACCGACG	ACCAACG
	Count									5	6	4	2	4	11	7	6	3	7			3
Fam1	12	19749613		6	C-> A	removed, breakpoint, complex genomic regions												C/A(10/5)	C/A(8/6)
Supplemental Table 5. Summary Statistics of DNMs in Fam2
Family	CHROM	POS	Variant	# of indvs	Type	Paternal	Maternal	P409	FR26	P415	P416	P417	P418	P419	P420	P421	P422	P430	P431	Ref	Mutated	CpG?
Fam2	1	11496124	intergenic	5	C->A		FR26				C/A(15/16)	C/A(18/7)			C/A(11/17)	C/A(15/17)	C/A(13/14)			TCACTGG	TCAATGG
Fam2	1	18412507	intron	5	T->C	P409				T/C(9/16)		T/C(14/18)		T/C(17/15)	T/C(10/17)			T/C(21/12)		ATATGTT	ATACGTT
Fam2	1	19088862	downstream	5	C->T	N/A	N/A				C/T(13/7)		C/T(8/8)			C/T(13/12)	C/T(11/8)		C/T(12/12)	TTTCTCA	TTTTTCA
Fam2	1	19313671	upstream	1	C->T	N/A	N/A										C/T(12/6)			TTACGTA	TTATGTA	CpG site
Fam2	2	6189487	upstream	7	T->G	N/A	N/A				T/G(12/11)		T/G(5/10)	T/G(11/10)	T/G(14/9)	T/G(10/12)	T/G(13/11)	T/G(14/12)		AACTTCA	AACGTCA
Fam2	2	19027432	downstream	6	A->G		FR26				A/G(8/5)	A/G(9/11)			A/G(10/13)	A/G(15/11)	A/G(14/16)	A/G(8/12)		AGCGGCG	AGCAGCG	CpG site
Fam2	2	29586980	upstream	4	T->C	P409						T/C(11/5)			T/C(16/16)			T/C(13/9)	T/C(13/9)	GCATGCA	GCACGCA
Fam2	2	39140705	intron	6	G->T	P409				G/T(9/7)	G/T(7/7)		G/T(4/5)*	G/T(9/13)		G/T(14/17)	G/T(13/11)			TTTGCCC	TTTTCCC
Fam2	3	3687704	intergenic	1	C->A	P409												C/A(16/18)		TAGCTAT	TAGATAT
Fam2	4	8973763	intron	6	A->G	N/A	N/A			G/A(10/8)			G/A(14/13)	G/A(15/10)	G/A(16/14)	G/A(8/12)	G/A(4/10)			CAAAAGC	CAAGAGC
Fam2	4	11962909	intron	2	T->C		FR26				C/T(12/7)							C/T(6/23)		TTTTTGT	TTTCTGT
Fam2	4	13783621	intron	1	A->T	N/A	N/A					A/T(17/17)								TCTAAAA	TCTTAAA
Fam2	4	28244719	missense	2	G->C	P409						G/C(15/13)			G/C(18/12)					ACTGATC	ACTCATC
Fam2	4	28591288	upstream	5	C->T	P409				C/T(17/16)	C/T(11/11)	C/T(13/18)	C/T(5/14)				C/T(7/16)			TCGCACA	TCGTACA
Fam2	5	249606	missense	6	A->G	N/A	N/A			A/G(9/6)		A/G(9/16)		A/G(10/12)	A/G(19/13)	A/G(13/16)			A/G(7/9)	CGGAGCT	CGGGGCT
Fam2	5	9689756	upstream	6	G->C		FR26			G/C(14/12)		G/C(13/6)		G/C(8/15)	G/C(9/11)	G/C(16/11)			G/C(14/10)	CTGGGAT	CTGCGAT
Fam2	5	13245271	intron	4	T->A	P409				T/A(15/15)	T/A(18/11)	T/A(15/12)				T/A(19/12)				CTTTACA	CTTAACA
Fam2	5	16298670	upstream	4	T->G		FR26			T/G(9/15)	T/G(10/13)		T/G(12/19)		T/G(20/12)					ACTTTTT	ACTGTTT
Fam2	6	2563827	intron	6	C->T	P409				C/T(12/18)	C/T(17/10)	C/T(8/17)			C/T(10/18)	C/T(11/13)	C/T(22/19)			TTTCTTC	TTTTTTC
Fam2	6	16840588	downstream	3	A->T	N/A	N/A						A/T(12/5)					A/T(11/6)	A/T(5/3)*	TGCATTC	TGCTTTC
Fam2	6	20744647	intergenic	6	T->C		FR26			C/T(13/6)	C/T(12/16)			C/T(9/13)		C/T(12/19)	C/T(7/12)		C/T(11/27)	TTTTCCC	TTTCCCC
Fam2	6	28565385	intron	3	G->A	P409						G/A(23/8)			G/A(17/22)			G/A(7/13)		CATGACG	CATAACG
Fam2	7	7450698	intergenic	3	C->T	N/A	N/A						C/T(11/12)		C/T(12/15)				C/T(9/13)	CCTCTGT	CCTTTGT
Fam2	7	16335313	upstream	7	A->G	P409						G/A(9/17)	G/A(21/13)	G/A(8/10)		G/A(10/16)	G/A(17/20)	G/A(16/10)	G/A(14/7)	TTCAGGG	TTCGGGG
Fam2	9	20390265	intron	6	G->A	N/A	N/A			A/G(11/20)	A/G(13/7)	A/G(14/11)	A/G(12/9)	A/G(13/11)					A/G(18/11)	CACATGT	CACGTGT
Fam2	9	20900134	intergenic	6	G->A	P409				G/A(15/9)	G/A(10/7)	G/A(13/10)	G/A(15/11)	G/A(6/15)					G/A(14/11)	GCTGTGG	GCTATGG
Fam2	10	1615201	intergenic	5	G->A	P409				G/A(14/17)		G/A(15/12)	G/A(13/11)					G/A(12/10)	G/A(16/16)	GAGAATT	GAGGATT
Fam2	10	10251760	upstream	5	A->C	N/A	N/A			A/C(14/9)		A/C(13/14)	A/C(9/18)					A/C(21/9)	A/C(17/16)	CTCAAGT	CTCCAGT
Fam2	10	12108483	upstream	1	G->A	N/A	N/A							G/A(12/8)						ATAGCTC	ATAACTC
Fam2	10	24758765	intergenic	5	T->C	N/A	N/A			T/C(13/8)		T/C(7/11)	T/C(17/12)					T/C(12/15)	T/C(20/9)	ATTTAGC	ATTCAGC
Fam2	11	25515827	upstream	6	C->T	N/A	N/A			C/T(17/16)	C/T(11/9)		C/T(11/12)	C/T(20/10)		C/T(16/16)	C/T(9/9)			AGCCACC	AGCTACC
Fam2	12	14004205	intergenic	7	G->T	N/A	N/A				G/T(16/11)	G/T(7/14)	G/T(5/12)	G/T(6/20)	G/T(13/14)		G/T(14/18)	G/T(5/8)		CGGGCCA	CGGTCCA
Fam2	13	8761902	downstream	1	G->A		FR26									G/A(19/18)				GCCGCCA	GCCACCA	CpG site
Fam2	13	9504719	intron	7	A->G	P409				G/A(14/12)	G/A(4/15)*	G/A(12/16)	G/A(14/9)		G/A(14/9)		G/A(13/11)	G/A(9/10)		ATCGTTT	ATCATTT	CpG site
Fam2	13	13359050	downstream	7	C->A		FR26			C/A(16/8)	C/A(17/12)	C/A(11/7)	C/A(13/8)		C/A(17/15)		C/A(12/13)	C/A(20/16)		AACCTCA	AACATCA
Fam2	15	12757632	intron	2	C->G	N/A	N/A			C/G(12/8)					C/G(14/20)					GCACGTC	GCAGGTC	CpG site
Fam2	15	12886438	intron	2	C->T	P409				C/T(12/6)					C/T(18/12)					TGACACC	TGATACC
Fam2	15	16544208	intron	2	A->G	P409				A/G(10/9)					A/G(11/10)					ACCAACG	ACCGACG
Fam2	16	18177567	downstream	7	C->T	N/A	N/A			C/T(11/15)	C/T(10/13)	C/T(13/11)			C/T(10/10)	C/T(6/12)		C/T(11/22)	C/T(5/10)	AAACGAA	AAATGAA	CpG site
Fam2	16	21936578	intron	5	A->G	N/A	N/A			A/G(8/9)	A/G(16/8)	A/G(18/18)				A/G(19/22)			A/G(15/19)	CCTACAG	CCTGCAG
Fam2	16	29268860	intergenic	6	T->C	N/A	N/A			T/C(13/6)	T/C(7/6)	T/C(11/10)			T/C(16/5)	T/C(11/5)	T/C(8/8)			GGGTTGC	GGGCTGC
Fam2	17	11684883	intron	7	G->A	N/A	N/A					G/A(9/10)	G/A(9/11)	G/A(13/23)	G/A(5/13)		G/A(17/5)	G/A(12/7)	G/A(19/19)	GTTGTTT	GTTATTT
Fam2	17	15715393	intron	6	C->G	N/A	N/A					C/G(16/14)	C/G(11/9)	C/G(8/12)	C/G(10/6)			C/G(4/5)*	C/G(14/10)	TAGCCTC	TAGGCTC
Fam2	18	585316	intron	1	G->A	N/A	N/A						G/T(17/13)							CATGTCC	CATATCC
Fam2	18	9042785	upstream	2	T->G	P409					T/G(12/14)				T/G(13/16)					CTTTCTT	CTTGCTT
Fam2	18	17653305	intergenic	7	A->C	N/A	N/A					A/C(18/12)	A/C(22/9)	A/C(13/11)	A/C(23/9)	A/C(21/18)	A/C(19/5)	A/C(14/9)		GAAATAG	GAACTAG
Fam2	18	18041556	intron	1	G->A		FR26												G/A(11/9)	ACTGATT	ACTAATT
Fam2	18	19508018	downstream	9	G->T		FR26			G/T(13/21)	G/T(9/12)	G/T(13/8)	G/T(11/9)	G/T(11/18)	G/T(13/15)	G/T(18/9)	G/T(15/14)	G/T(18/13)		TTTGGAG	TTTTGAG
Fam2	19	2059642	upstream	3	A->G	N/A	N/A					A/G(6/18)			A/G(7/11)			A/G(17/10)		TAAACAC	TAAGCAC
Fam2	19	2112123	intergenic	3	T->G		FR26					T/G(19/15)			T/G(14/11)			T/G(16/10)		AATTTAT	AATGTAT
Fam2	19	3492076	upstream	1	C->T	N/A	N/A							C/T(16/17)						TTGCTAA	TTGTTAA
Fam2	19	4927331	intron	6	C->G	P409							C/G(14/19)	C/G(12/12)		C/G(6/10)	C/G(14/9)	C/G(14/10)	C/G(12/6)	TTTCTGA	TTTGTGA
Fam2	19	20790478	intergenic	1	G->A	N/A	N/A							G/A(16/13)						GACGGTC	GACAGTC	CpG site
Fam2	21	2572088	downstream	6	C->T	N/A	N/A						C/T(9/12)	C/T(17/15)		C/T(15/11)	C/T(16/17)	C/T(18/9)	C/T(9/14)	TTTCTGA	TTTTTGA
Fam2	21	12551911	upstream	7	C->T		FR26			C/T(14/12)	C/T(16/13)	C/T(11/17)	C/T(7/10)	C/T(10/13)			C/T(7/14)	C/T(17/16)		GTTCTTA	GTTTTTA
Fam2	21	17414924	intron	2	C->T	N/A	N/A							C/T(18/10)				C/T(8/14)		AAACCCA	AAATCCA
Fam2	22	4713479	intron	1	C->T	N/A	N/A				C/T(12/11)									AATCGGG	AATTGGG	CpG site
Fam2	22	19285923	intron	2	G->A	P409							G/A(21/12)						G/A(14/17)	TAAGAGA	TAAAAGA
	count									26	24	31	27	23	28	21	22	26	21			8
Fam2	1	17595929			G->T	removed, clustered SNP with 17,595,873
Fam2	2	34361713			G->T	removed, false positive
Fam2	3	6426256			A->G	removed, false positive (FR26, G)
Fam2	3	27484276			C->T	removed, false postitive(clustered DNMs)
Fam2	4	20576826			T->A	removed, false postitive(FR26, P409, A)
Fam2	16	15653797			A->G	removed, false positive(clustered DNMs, 15653777)
Fam2	16	28903802			T->C	removed, false positive(P409, C)
Fam2	17	10211625			A->G	removed, false positive(clustered DNMs)
Fam2	21	949657			C->A	removed, false positive
Fam2	21	6567028			G->A	removed, false positive
Fam2	21	1695625			G->T	removed, false positive
Supplemental Table 6. Summary Statistics of DNMs in Fam3
Pedigree	CHROM	POS	Variant	# of indvs	Type	Paternal	Maternal	P363	P481	P474	P475	P478	P479	P484	P485	P487	P490	P491	P492	Ref	Mutated	CpG site?
Fam3	2	8357440	intergenic	6	C->T	P363		26	17		C/T(15/13)		C/T(15/17)	C/T(11/13)	C/T(5/12)	C/T(12/9)		C/T(11/14)		TTCCGCG	TTCTGCG
Fam3	2	26050433	intergenic	8	A->G		P481	21	14	A/G(12/10)	A/G(15/16)		A/G(14/9)		A/G(10/8)	A/G(13/9)	A/G(10/10)	A/G(17/19)	A/G(8/6)	ATTATGT	ATTGTGT
Fam3	4	8086556	intergenic	1	G->A	N/A	N/A	26	42					G/A(8/8)						CTGGAAC	CTGAAAC
Fam3	8	6568189	upstream	1	C->T	N/A	N/A	27	29							C/T(12/18)				GTGCTGT	GTGTTGT
Fam3	8	14252472	downstream	6	C->A	P363		16	30		C/A(13/11)	C/A(12/9)	C/A(10/23)		C/A(9/12)	C/A(20/15)			C/A(22/18)	TCCCCGG	TCCACGG
Fam3	10	7776261	intron	6	C->T	P363		16	29	C/T(13/18)	C/T(18/15)	C/T(16/15)			C/T(8/9)	C/T(22/16)		C/T(13/14)		AGGCCAT	AGGTCAT
Fam3	11	3085164	intergenic	3	G->A		P481	12	29	G/A(15/12)	G/A(15/18)					G/A(7/15)				CAAGTGT	CAAATGT
Fam3	12	9106646	intron	1	G->A		P481	16	29				G/A(15/20)							CACGGGT	CACAGGT	CpG site
Fam3	13	10360024	upstream	1	T->A	N/A	N/A	17	31										T/A(14/19)	GGCTATG	GGCAATG
Fam3	14	25666026	intergenic	2	A->C	P363		21	39			A/C(13/19)			A/C(8/7)					TACAACG	TACCACG
Fam3	16	19299420	intergenic	1	C->T	N/A	N/A	31	36									C/T(20/16)		TGACGAT	TGATGAT
Fam3	18	2643458	intron	7	A->G		P481	18	14	A/G(11/9)	A/G(8/10)	A/G(14/16)	A/G(16/20)		A/G(11/6)			A/G(16/12)	A/G(21/15)	TCTATGG	TCTGTGG
Fam3	19	22480655	intergenic	1	C->T	N/A	N/A					C/T(8/10)								AGACGAG	AGATGAG
Fam3	21	17348264	intron	4	C->T	P363		13	22				C/T(8/4)	C/T(11/7)			C/T(11/6)		C/T(10/3)	TTTCTTT	TTTTTTT
	Count									4	6	5	6	3	6	6	2	5	5
Fam3	1	5076629			A->G	removed, false positive, P363, G
Fam3	9	31099686			A->G	removed, false positive, P481, C
Fam3	12	22249860			C->T	removed, false positive, P363, T
Fam3	18	14736387			T->A	removed, false positive, P363, A
Fam3	22	15702272			C->T	removed, clustered DNMs, P481
Note: Rows in red are false positive DNM calls that were removed after visulization in IGV. Stars (*) at the end of each genotype are SNPs that were removed by the filtering ceritia and were invited back after IGV visulization.

### Sheet: Table S7 - S9
Supplemental Table 7. Mutation spectra in three families
Type	Fam1	Fam2	Fam3	Total
A->C	1	2	1	4
A->G	1	8	2	11
A->T	3	2	0	5
C->A	3	4	1	8
C->G	4	3	0	7
C->T	4	12	6	22
G->A	8	11	3	22
G->C	0	2	0	2
G->T	0	3	0	3
T->A	0	1	1	2
T->C	0	6	0	6
T->G	0	4	0	4
Supplemental Table 8. Number of offspring in each family sharing DNMs
# of indv shared	1	2	3	4	5	6	7	8	9	10
Fam1	13	4	1	2	1	3	0	0	0	0
Fam2	10	8	5	3	8	14	9	0	1	0
Fam3	6	1	1	1	0	3	1	1	0	0
Supplemental Table 9. Parental mutation ratio
Parental	Paternal	Maternal	Ratio
Fam1	6	4	1.5
Fam2	18	12	1.5
Fam3	5	4	1.25

### Sheet: Table S10
Supplemental Table 10. Germline mutation rate of poikilothermic and homeothermic vertebrate species using whole genome pedigree sequencing
Species	Mutation rate*	Reference
Poikilothermic
Fishes (10 species)
Poecilia reticulata (Guppy)	1.35	this study
Betta splendens (Siamese fighting fish)	0.30 - 0.89	Bergeron et al., 2023
Paralichthys olivaceus (Japanese flounder)	0.80 - 0.92	Bergeron et al., 2023
Cynoglossus semilaevis (Tongue sole)	0.80 - 0.97	Bergeron et al., 2023
Larimichthys crocea (Large yellow croaker)	0.23	Bergeron et al., 2023
Amphiprio ocellaris (Common clown fish)	0.57 - 0.90	Bergeron et al., 2023
Syngnathus scovelli (Gulf pipefish)	0.24 - 1.43	Bergeron et al., 2023
Salmo salar (Atlantic salmon)	0.20 - 0.43	Bergeron et al., 2023; Feng et al., 2017
Clupea harengus (Atlantic herring)	0.2	Feng et al., 2017
Cyprinus carpio (Common carp)	0.56	Bergeron et al., 2023
Reptiles (6 species)
Thamnophis sirtalis (Common garter snake)	2.09 - 2.84	Bergeron et al., 2023
Pogona vitticeps (Central bearded dragon)	0.75 – 1.66	Bergeron et al., 2023
Sphaerodactylus inigoi (Big-scaled least gecko)	1.36	Bergeron et al., 2023
Eublepharis macularius (Leopard gecko)	0.58	Bergeron et al., 2023
Coleonyx brevis (Texas banded gecko)	0.63	Bergeron et al., 2023
Chrysemys picta (Painted turtle)	0.30 – 0.66	Bergeron et al., 2023
homeothermic
Mammals (46 species)
Homo sapiens (human)	1.00-1.40	Awadalla et al., 2010; Bergeron et al., 2023; Besenbacher et al., 2015; Conrad et al., 2011; Jónsson et al., 2017; Kong et al., 2012; Lindsay et al., 2019; Rahbari et al., 2016; Roach et al., 2010
Pan troglodytes (Chimpanzee)	1.20 – 1.48	Bergeron et al., 2022; Besenbacher et al., 2019; Tatsumoto et al., 2017; Venn et al., 2014
Gorilla gorilla (Gorillas)	1.13	Besenbacher et al., 2019
Hylobates lar (lar gibbon)	0.71	Bergeron et al., 2023
Mandrillus leucophaeus (Drill)	0.52 – 0.75	Bergeron et al., 2023
Pithecia Pithecia (white-faced saki)	0.80 – 1.15	Bergeron et al., 2023
Saimiri boliviensis boliviensis (Bolivian squirrel monkey)	0.51 – 1.00	Bergeron et al., 2023
Pongo abelli (Sumatran orangutan)	1.66	Besenbacher et al., 2019
Chlorocebus sabaeus (Green Monkey)	0.94	Pfeifer, 2017
Papio Anubis (Olive baboon)	0.57	Wu et al., 2020
Macaca mulatta (Indochinese rhesus macaque)	0.58-0.77	Bergeron et al., 2022; Wang et al., 2020
Aotus nancymae (Nancy Ma's night monkey)	0.81	Thomas et al., 2018
Microcebus murinus (Gray mouse lemur)	1.52	Campbell et al., 2021
Tupaia belangeri (Chinese tree shrew)	0.50 – 1.01	Bergeron et al., 2023
Mus musculus (Mouse)	0.39 – 0.54	Bergeron et al., 2023; Lindsay et al., 2019
Cavia aperea (Guinea pig)	0.62 – 1.31	Bergeron et al., 2023
Fukomys damarensis (Damara mole rat)	0.62 – 1.00	Bergeron et al., 2023
Rousettus aegyptiacus (Egyptian roussette)	0.81	Bergeron et al., 2023
Vulpes vulpes (Red fox)	0.45	Bergeron et al., 2023
Canis lupus familiaris (Dog, German shepherd)	0.67 – 1.06	Bergeron et al., 2023
Canis lupus (wolf)	0.45	Koch et al., 2019
Neovison vison (Neovison vison)	0.46	Bergeron et al., 2023
Ailurus fulgens (Red panda)	1.22 – 1.40	Bergeron et al., 2023
Odobenus rosmarus (Walrus)	1.32	Bergeron et al., 2023
Arctocephalus gazella (Antarctic fur seal)	0.53 – 0.88	Bergeron et al., 2023
Felis catus (Cat)	0.35- 0.86	Wang et al., 2022; Bergeron et al., 2023
Panthera tigris (Tiger)	0.7	Bergeron et al., 2023
Panthera pardus (Leopard)	0.88	Bergeron et al., 2023
Vicugna pacos (Alpaca)	0.94	Bergeron et al., 2023
Sus scrofa (Pig)	0.24 – 0.57	Bergeron et al., 2023
Giraffa camelopardali (Giraffe)	1.01	Bergeron et al., 2023
Rangifer tarandus (Reindeer)	0.47 – 1.40	Bergeron et al., 2023
Cervus nippon (Cervus nippon)	0.47	Bergeron et al., 2023
Cervus elaphus yarkandensis (Red deer)	0.67	Bergeron et al., 2023
Moschus berezovskii (Forest musk deer)	1	Bergeron et al., 2023
Capra hircus (Goat)	0.47 – 0.64	Bergeron et al., 2023
Bos taurus (Cattle)	1.17	Harland et al., 2017
Hippopotamus amphibius (Hippopotamus)	1.19	Bergeron et al., 2023
Tursiops truncates (Bottlenosed dolphin)	0.88	Bergeron et al., 2023
Orcinus orca (Killer whale)	1.41	Bergeron et al., 2023
Tapirus indicus (Malay tapir)	0.48	Bergeron et al., 2023
Ceratotherium simum simum (Southern White Rhinoceros)	0.96	Bergeron et al., 2023
Ornithorhynchus anatius (Platypus)	0.7	Martin et al., 2018
Procavia capensis (Rock hyrax)	0.84 – 1.05	Bergeron et al., 2023
Sarcophilus harrisii (Tasmanian devil)	0.6	Bergeron et al., 2023
Monodelphis domestica (Gray short-tailed opossums)	0.46	Bergeron et al., 2023
Birds (19 sepcies)
Rhea pennata (Darwin’s rhea)	3.98	Bergeron et al., 2023
Chauna torquate (Southern screamer)	0.71	Bergeron et al., 2023
Gallus gallus (Chicken)	0.36	Bergeron et al., 2023
Coturnix japonica (Quails)	0.21 – 0.77	Bergeron et al., 2023
Gyps fulvus (Griffon vulture)	0.26	Bergeron et al., 2023
Bubo scandiacus (Snowy owl)	0.1	Bergeron et al., 2023
Ara glaucogularis (Blue-throated macaw)	1	Bergeron et al., 2023
Cyanistes caeruleu (Blue tits)	0.36 – 0.66	Bergeron et al., 2023
Taeniopygia guttata (Zebra finches)	0.47 – 0.70	Bergeron et al., 2023
Ficedula albilcollis (Collared flycatcher)	0.46	Smeds et al. 2016
Turdus merula (Common blackbird)	0.51 – 0.91	Bergeron et al., 2023
Saxicola maurus (Siberian stonechat)	0.55 – 0.91	Bergeron et al., 2023
Phoenicopterus roseus (Greater flamingo)	1.66	Bergeron et al., 2023
Larus marinus (Great black-backed gull)	0.80 – 0.96	Bergeron et al., 2023
Larus argentatus (Herring gull)	0.42 – 1.06	Bergeron et al., 2023
Platalea ajaja (Roseate spoonbill)	1.69	Bergeron et al., 2023
Pelecanus crispus (Dalmatian pelican)	0.91	Bergeron et al., 2023
Pygoscelis adeliae (Adelie penguin)	1.5	Bergeron et al., 2023
Aptenodytes forsteri (Emperor penguin)	1.41	Bergeron et al., 2023
* Data are showed in the magnitude of 10-8.

### Sheet: Table S11
Supplemental Table 11. Summary statistics of reconstructed genome with BUSCO
Database	Eukaryota_odb10	Cyprinodontiformes_odb10
Reconstructed Genome	C:96.5%[S:91.0%,D:5.5%],F:2.7%,M:0.8%,n:255	C:90.5%[S:86.7%,D:3.8%],F:1.3%,M:8.2%,n:15213
	246 Complete BUSCOs (C)	13761 Complete BUSCOs (C)
	232 Complete and single-copy BUSCOs (S)	13190 Complete and single-copy BUSCOs (S)
	14 Complete and duplicated BUSCOs (D)	571 Complete and duplicated BUSCOs (D)
	7 Fragmented BUSCOs (F)	204 Fragmented BUSCOs (F)
	2 Missing BUSCOs (M)	1248 Missing BUSCOs (M)
	255 Total BUSCO groups searched	15213 Total BUSCO groups searched
Ensemble Reference Genome	C:97.3%[S:96.1%,D:1.2%],F:1.6%,M:1.1%,n:255	C:93.2%[S:93.0%,D:0.2%],F:1.3%,M:5.5%,n:15213
	248 Complete BUSCOs (C)	14177 Complete BUSCOs (C)
	245 Complete and single-copy BUSCOs (S)	14144 Complete and single-copy BUSCOs (S)
	3 Complete and duplicated BUSCOs (D)	33 Complete and duplicated BUSCOs (D)
	4 Fragmented BUSCOs (F)	191 Fragmented BUSCOs (F)
	3 Missing BUSCOs (M)	845 Missing BUSCOs (M)
	255 Total BUSCO groups searched	15213 Total BUSCO groups searched

### Sheet: Table S12
Supplemental Table 12. Summary statistics of reconstructed genome with QUAST
Category	Length
# contigs (>= 0 bp)	1650
# contigs (>= 1000 bp)	1523
# contigs (>= 5000 bp)	1185
# contigs (>= 10000 bp)	1066
# contigs (>= 25000 bp)	780
# contigs (>= 50000 bp)	254
Total length (>= 0 bp)	695368032
Total length (>= 1000 bp)	695298210
Total length (>= 5000 bp)	694456728
Total length (>= 10000 bp)	693620401
Total length (>= 25000 bp)	687698684
Total length (>= 50000 bp)	669381491
# contigs	1634
Largest contig	42577442
Total length	695365696
GC (%)	39.4
N50	28767475
N90	19796830
auN	2.68979e+07
L50	11
L90	22
# N's per 100 kbp	2949.59

### Sheet: Table S13
Supplemental Table 13. Result of RepeatMask with untrimmed reconstructed genome
sequences	1650
total length	695368032 bp
GC level	0.3947
bases masked	188027515 bp (27.04 %)
	Number of Elements*	Length Occupied	Percentage of Sequence
Retroelements	62964	19192157 bp	0.0276
SINEs:	0	0 bp	0
Penelope	318	69537 bp	0.0001
LINEs:	59401	16480222 bp	0.0237
CRE/SLACS	0	0 bp	0
L2/CR1/Rex	43493	8900710 bp	0.0128
R1/LOA/Jockey	1061	695370 bp	0.001
R2/R4/NeSL	3000	1321200 bp	0.0019
RTE/Bov-B	8307	3546376 bp	0.0051
L1/CIN4	1738	903978 bp	0.0013
LTR elements:	3563	2781472 bp	0.004
BEL/Pao	355	347684 bp	0.0005
Ty1/Copia	0	0	0
Gypsy/DIRS1	2825	2155640 bp	0.0031
Retroviral	327	208610 bp	0.0003
DNA transposons	125482	20304746 bp	0.0292
hobo-Activator	9221	2155640 bp	0.0031
Tc1-IS630-Pogo	110398	16202075 bp	0.0233
En-Spm	0	0	0
MuDR-IS905	0	0	0
PiggyBac	438	208610 bp	0.0003
Tourist/Harbinger	401	139073 bp	0.0002
Other (Mirage, P-element, Transib)	801	208610 bp	0.0003
Rolling-circles	0	0	0
Unclassified:	894211	148461074 bp	0.2135
Total interspersed repeats:		187957979 bp	0.2703
DNA transposons	125482	20304746 bp	0.0292
hobo-Activator	9221	2155640 bp	0.0031
Tc1-IS630-Pogo	110398	16202075 bp	0.0233
En-Spm	0	0	0
MuDR-IS905	0	0	0
PiggyBac	438	208610 bp	0.0003
Tourist/Harbinger	401	139073 bp	0.0002
Other (Mirage, P-element, Transib)	801	208610 bp	0.0003
Rolling-circles	0	0	0
Unclassified:	894211	148461074 bp	0.2135
Total interspersed repeats:		187957979 bp	0.2703
* most repeats fragmented by insertions or deletions have been counted as one element
